# Taurine is a Natural Host Cytoadhesion Inhibitor in Asymptomatic Malaria Cases

**DOI:** 10.1101/2025.07.06.663375

**Authors:** Gretchen Diffendall, Perine Millot, Patty Chen, Balotin Fogang, Dominique Dorin-Semblat, Fanny Aprahamian, Sylvère Durand, Benoît Gamain, Antoine Claessens, Artur Scherf

## Abstract

The prolonged dry season in malaria-endemic regions of sub-Saharan Africa can be divided into periods of high and low transmission. The majority of symptomatic malaria cases are restricted to the short high transmission period that follows the rainy season. Shortly after, persistent asymptomatic malaria cases are more prevalent throughout the prolonged low transmission period. It is still unclear whether host metabolic alterations play a role in asymptomatic infections during seasonal malaria. In this study, we analyzed the blood plasma metabolome (n=199) of individuals in The Gambia, West Africa, capturing data from both high and low malaria transmission periods. Plasma samples from individuals (n=16) were collected monthly throughout the low transmission season, enabling a longitudinal analysis of metabolic alternations over six months. Our findings reveal that significant changes in host plasma metabolite composition are associated with seasonality and malaria pathogenicity. Notably, we observed elevated levels of taurine in asymptomatic malaria infections, especially during periods of low transmission. *In vitro*, this naturally occurring host molecule inhibits the cytoadhesion of malaria-infected red blood cells (iRBCs), which is key to malaria disease severity and mortality. Exogenous taurine can significantly reduce or reverse binding of iRBCs to the common adhesion receptor CD36 and the endothelial protein C receptor (EPCR), the later being associated with cerebral malaria. This study uncovers a mechanism by which elevated taurine plasma levels in asymptomatic infections could reduce cytoadhesion and lead to increased splenic clearance, thereby strengthening host resistance to symptomatic infections. In the absence of health strategies targeting dry season parasite reservoirs, our findings highlight taurine as a potential prophylactic or therapeutic agent to reduce symptomatic malaria in sub-Saharan Africa.

**One Sentence Summary:** Metabolomics uncovers taurine as a natural host inhibitor of *Plasmodium falciparum* cytoadhesion in asymptomatic malaria carriers, offering new insights for disease control.
