## Supplementary material for "Taurine is a Natural Host Cytoadhesion Inhibitor in Asymptomatic Malaria Cases": SM1

### Sheet: SM1
SM1 Complete information on samples used

### Sheet: All samples by month
		Code for colors
		Negative uninfected
		Positive Symptomatic
		Positive Asymptomatic
	10 Positive Symptomatic		24 Positive Asymptomatic				28 positive Symptomatic		22 Positive Asymptomatic				6 Negative		20 Positive Asymptomatic				11 Negative		16 Positive Asymptomatic				8 Negative		13 Postive Asymptomatic						14 Positive Asymptomatic						13 Positive Asymptomatic						14 Positive Asymptomatic
	October						November						December						January						February						March						April						May
	Code	Individual code	Month	age	Sex	status	Code	Individual code	Month	age	Sex	status	Code	Individual code	Month	age	Sex	status	Code	Individual code	Month	age	Sex	status	Code	Individual code	Month	age	Sex	status	Code	Individual code	Month	age	Sex	status	Code	Individual code	Month	age	Sex	status	Code	Individual code	Month	age	Sex	status
	67	J0242517	October	30	Female	positive	84	J0050611	November	13	Male	positive	107	K0283316	December	10	Male	negative	151	K0263111	January	3	Male	negative	198	K0263111	February	3	Male	negative	238	J0272813	March	9	Male	positive	251	J0272815	April	15	Female	positive	271	J0272813	May	9	Male	positive
	75	K011111	October	16	Male	positive	104	J0050617	November	37	Female	positive	143	K0364301	December	43	Female	negative	173	P0080802	January	60	Female	negative	207	P0080802	February	60	Female	negative	237	J0272815	March	15	Female	positive	245	J0282916	April	18	Male	positive	273	J0272815	May	15	Female	positive
	72	K0222208	October	13	Female	positive	101	J0171805	November	28	Male	positive	137	P0080802	December	60	Female	negative	172	P0080806	January	2	Female	negative	200	K0101005	February	7	Male	negative	236	J0282916	March	18	Male	positive	244	K0232412	April	19	Female	positive	274	J0282916	May	18	Male	positive
	76	K0394906	October	10	Male	positive	103	J0181911	November	11	Male	positive	109	P0080806	December	2	Female	negative	183	P0090907	January	63	Female	negative	195	K0222213	February	34	Female	negative	226	K0232412	March	19	Female	positive	240	K0262922	April	13	Male	positive	261	K0232412	May	19	Female	positive
	66	K0394917	October	54	Female	positive	92	J0242509	November	7	Female	positive	136	P0090907	December	63	Female	negative	160	K0080809	January	13	Male	negative	193	K0262941	February	2	Female	negative	225	K0262922	March	13	Male	positive	241	K0262940	April	12	Female	positive	259	K0262922	May	13	Male	positive
	71	P0010112	October	6	Male	positive	94	J0262744	November	41	Male	positive	140	P0111105	December	17	Male	negative	157	K0101005	January	7	Male	negative	201	K0374406	February	11	Female	negative	224	K0262940	March	12	Female	positive	253	N0131318	April	20	Female	positive	260	K0262940	May	12	Female	positive
	74	P0060609	October	45	Male	positive	87	J0272812	November	35	Female	positive	120	K0080809	December	13	Male	positive	185	K0222213	January	34	Female	negative	210	P0080835	February	2	Female	negative	223	K0263008	March	49	Female	positive	245	P0020206	April	12	Male	positive	258	K0263008	May	49	Female	positive
	69	P0080840	October	8	Female	positive	78	K0050512	November	10	Male	positive	111	K0101005	December	7	Male	positive	152	K0262941	January	2	Female	negative	214	P0080880	February	40	Female	negative	231	P0020206	March	12	Male	positive	249	P0050519	April	27	Female	positive	277	N0131318	May	20	Female	positive
	70	P0080843	October	46	Male	positive	105	K0070714	November	12	Female	positive	128	K0222213	December	34	Female	positive	155	K0374406	January	11	Female	negative	220	J0272813	February	9	Male	positive	233	P0020213	March	11	Male	positive	255	P0060623	April	13	Female	positive	262	P0020206	May	12	Male	positive
	68	P0080854	October	22	Female	positive	81	K0171724	November	24	Female	positive	106	K0262941	December	2	Female	positive	174	P0080835	January	2	Female	negative	222	J0272815	February	15	Female	positive	232	P0050519	March	27	Female	positive	254	P0080805	April	23	Female	positive	275	P0050519	May	27	Female	positive
	22	J0030409	October	10	Female	positive	77	K0262913	November	39	Female	positive	119	K0374406	December	11	Female	positive	180	P0080880	January	40	Female	negative	217	J0282916	February	18	Male	positive	229	P0060623	March	13	Female	positive	252	P0080811	April	32	Female	positive	270	P0080805	May	23	Female	positive
	24	J0050616	October	33	Male	positive	90	K0262932	November	43	Male	positive	105	P0080835	December	2	Female	positive	187	J0272813	January	9	Male	positive	198	K0262922	February	13	Male	positive	235	P0080811	March	32	Female	positive	243	P0080842	April	10	Male	positive	264	P0080811	May	32	Female	positive
	23	J0050618	October	41	Male	positive	96	K0323702	November	49	Female	positive	129	P0080880	December	40	Female	positive	188	J0272815	January	15	Female	positive	200	K0262940	February	12	Female	positive	230	P0080842	March	10	Male	positive	248	P0080857	April	34	Female	positive	267	P0080842	May	10	Male	positive
	29	J0070804	October	14	Female	positive	86	K0374413	November	22	Male	positive	127	J0272813	December	9	Male	positive	183	J0282916	January	18	Male	positive	197	K0263008	February	49	Female	positive	234	P0080857	March	34	Female	positive							265	P0080857	May	34	Female	positive
	28	J0111208	October	22	Female	positive	80	K0394938	November	33	Female	positive	122	K0030303	December	11	Male	positive	157	K0232412	January	19	Female	positive	210	P0020206	February	12	Male	positive
	25	J0111210	October	5	Female	positive	88	K0405016	November	19	Female	positive	136	K0232412	December	19	Female	positive	150	K0262922	January	13	Male	positive	205	P0020213	February	11	Male	positive									Male		Female				Male		Female
	27	J0171804	October	6	Male	positive	89	N0111114	November	18	Female	positive	116	K0252808	December	7	Male	positive	155	K0262940	January	12	Female	positive	218	P0060623	February	13	Female	positive			Male		Female			Positive Asymptomatic	4		9			Positive Asymptomatic	5		9
	26	J0272813	October	9	Male	positive	79	N0121205	November	5	Male	positive	109	K0262922	December	13	Male	positive	151	K0263008	January	49	Female	positive	214	P0080805	February	23	Female	positive		Positive Asymptomatic	6		8
	20	K0030302	October	8	Male	positive	95	P0010104	November	33	Female	positive	128	K0262940	December	12	Female	positive	192	N0131318	January	20	Female	positive	207	P0080811	February	32	Female	positive
	19	K0070713	October	16	Female	positive	85	P0050504	November	35	Female	positive	132	K0263008	December	49	Female	positive	176	P0020206	January	12	Male	positive	213	P0080842	February	10	Male	positive
	18	K0151511	October	8	Female	positive	93	P0050514	November	5	Male	positive	115	N0131318	December	20	Female	positive	165	P0020213	January	11	Male	positive	209	P0080857	February	34	Female	positive
	21	K0394923	October	5	Female	positive	98	P0060616	November	16	Female	positive	135	P0020213	December	11	Male	positive	180	P0050519	January	27	Female	positive
	39	N0050505	October	5	Male	positive	100	P0060620	November	8	Male	positive	139	P0060623	December	13	Female	positive	172	P0060623	January	13	Female	positive			Male		Female
	41	N0111112	October	25	Female	positive	99	P0060622	November	7	Male	positive	126	P0080805	December	23	Female	positive	179	P0080805	January	23	Female	positive		Negative	2		6
	40	N0131320	October	2	Female	positive	97	P0070701	November	48	Male	positive	111	P0080811	December	32	Female	positive	177	P0080811	January	32	Female	positive
	38	N0131323	October	8	Female	positive	83	P0070705	November	16	Male	positive	118	P0080842	December	10	Male	positive	171	P0080842	January	10	Male	positive			Male		Female
	33	P0010110	October	17	Female	positive	82	P0111104	November	15	Male	positive							178	P0080857	January	34	Female	positive		Positive Asymptomatic	6		7
	31	P0010111	October	12	Female	positive	91	P0111106	November	27	Female	positive
	37	P0010123	October	1	Male	positive	64	N0131310	November	67	Male	positive			Male		Female
	36	P0010127	October	19	Female	positive	65	N0131318	November	20	Female	positive		Negative	2		4				Male		Female
	30	P0010135	October	8	Male	positive	58	P0010121	November	9	Male	positive								Negative	3		8
	34	P0010137	October	6	Female	positive	57	P0010126	November	13	Female	positive			Male		Female
	32	P0070707	October	25	Female	positive	59	P0070711	November	6	Male	positive		Positive Asymptomatic	8		12				Male		Female
	35	P0090904	October	10	Male	positive	48	J0010117	November	18	Female	positive								Positive Asymptomatic	6		10
							49	J0050607	November	32	Female	positive
			Male		Female		63	J0091005	November	18	Male	positive
		Positive Symptomatic	5		5		62	J0111208	November	22	Female	positive
							53	J0171803	November	25	Female	positive
			Male		Female		54	J0252610	November	23	Female	positive
		Positive Asymptomatic	9		15		56	J0252613	November	21	Female	positive
							55	J0252614	November	20	Female	positive
							50	J0272809	November	34	Male	positive
							51	J0272813	November	9	Male	positive
							52	J0272815	November	15	Female	positive
							45	K0010101	November	27	Female	positive
							46	K0030302	November	8	Male	positive
							47	K0030303	November	11	Male	positive
							42	K0111111	November	16	Male	positive
							43	K0151506	November	11	Female	positive
							44	K0252808	November	7	Male	positive
									Male		Female
								Positive Symptomatic	14		14
									Male		Female
								Positive Asymptomatic	10		12

### Sheet: longitundinal (n=16) indiv
		Code for colors
		Negative uninfected
		Positive Symptomatic
		Positive Asymptomatic
		Individual	October	November	December	January	February	March	April	May
		J0272815 15 Female
		N0131318 20 Female
		J0272813 9 Male
		J0282916 18 Male
		K0232412 19 Female
		K0262922 13 Male
		K0262940 12 Female
		K0263008 49 Female
		P0020206 12 Male
		P0020213 11 Male
		P0050519 27 Female
		P0060623 13 Female
		P0080805 23 Female
		P0080811 32 Female
		P0080842 10 Male
		P0080857 34 Female
