## Supplementary material for "Taurine is a Natural Host Cytoadhesion Inhibitor in Asymptomatic Malaria Cases": SM2

### Sheet: SM2
SM2 Metabolite alternative names for the 78 metabolites analyzed.

### Sheet: SM2 Metabolite Synonyms
Original Name	HMDB	Synonyms
2-aminoadipic_acid	HMDB00510	L-2-Aminoadipate; L-alpha-Aminoadipic acid; (S)-2-Aminohexanedioic acid
2-hydroxybutyric_acid	HMDB00008	2-Hydroxybutyrate; L-alpha-Hydroxybutyric acid; (S)-2-Hydroxybutanoic acid
2-hydroxyglutaric_acid	HMDB00606;HMDB59655	(R)-2-Hydroxyglutarate; (R)-Hydroxyglutarate; (R)-2-Hydroxy-pentanedioate
2-oxoglutaric_acid	HMDB00208	alpha-Ketoglutaric acid; alpha-Ketoglutarate; 2-Oxopentanedioic acid
3-hydroxybutyric_acid	HMDB00357;HMDB00011	3-delta-Hydroxybutyrate; (R)-3-Hydroxybutanoic acid; 3-D-Hydroxybutyric acid
3-hydroxyisovaleric_acid	HMDB00754	3-Hydroxy-3-methylbutyric acid; beta-Hydroxy beta-methylbutyrate; beta-Hydroxy-beta-methylbutyric acid
4-hydroxymandelic_acid	HMDB00822	(R)-4-Hydroxymandelate; 4-Hydroxyphenylglycolic acid; 4-Hydroxyphenylglycolate
4-hydroxyproline	HMDB00725	L-Hydroxyproline; (2S,4R)-4-Hydroxy-2-pyrrolidinecarboxylic acid; L-Threo-4-hydroxyproline
5-aminovaleric_acid	HMDB03355	5-Aminopentanoic acid; 5-Aminopentanoate; delta-Aminovaleric acid
5-oxoproline	HMDB00805;HMDB00267	Pyroglutamic acid; Pidolic acid; (-)-2-Pyrrolidone-5-carboxylic acid; Pyroglutamate
Alanine	HMDB01310;HMDB00161	D-alpha-Alanine; D-2-Aminopropionic acid; (R)-2-Aminopropanoic acid
Allantoin	HMDB00462	5-Ureido-2,4-imidazolidindione; Glyoxyldiureide; 5-Ureidohydantoin
Alpha-tocopherol	HMDB01893	Vitamin E; 5,7,8-Trimethyltocol; (2R,4'R,8'R)-alpha-Tocopherol
Arabinose	HMDB00646	b-L-Arabinopyranose; Pectinose; L-Arabinose
Arabitol	HMDB01851;HMDB00568	L-Arabinol; L-Lyxitol; L-Arabinitol
Arachidonic_acid	HMDB01043	Arachidonate; Arachidonsaeure; cis-5,8,11,14-Eicosatetraenoic acid
Asparagine	HMDB00168	2-Aminosuccinamic acid; alpha-Aminosuccinamic acid; (2S)-2,4-Diamino-4-oxobutanoic acid
Aspartic_acid	HMDB06483;HMDB00191	D-Aspartate; (R)-2-Aminobutanedioic acid; (R)-2-Aminosuccinic acid
Capric_acid	HMDB00511	1-Nonanecarboxylic acid; Caprinic acid; N-Decanoic acid
Cholesterol	HMDB00067	Cholest-5-en-3beta-ol; Cholesterin; (3beta,14beta,17alpha)-Cholest-5-en-3-ol
Citric_acid__Isocitric_acid	HMDB00094;HMDB00193	2-Hydroxy-1,2,3-propanetricarboxylic acid; 2-Hydroxytricarballylic acid; 1-Hydroxytricarballylate
Citrulline	HMDB00904	(S)-2-Amino-5-ureidopentanoic acid; 2-Amino-5-ureidovaleric acid; alpha-Amino-delta-ureidovaleric acid
Creatine	HMDB00064	Methylglycocyamine; (N-Methylcarbamimidamido)acetic acid; alpha-Methylguanidino acetic acid
Erythritol	HMDB02994	Mesoerythritol; Erythrite; Erythro-tetritol
Fructose	HMDB00660	beta-D-Arabino-hexulose; beta-D-Fructose; beta-Levulose
Fumaric_acid	HMDB00134	(e)-2-Butenedioic acid; Fumarsaeure; trans-1,2-Ethylenedicarboxylic acid
GABA	HMDB00112	4-Aminobutanoic acid; 4-Aminobutyric acid; Piperidic acid
Galactitol__Sorbitol__Mannitol	HMDB00107;HMDB00765;HMDB00247	D-Dulcitol; D-Galactitol; Melampyrin
Galactose__Glucose__Mannose	HMDB00143;HMDB33704;HMDB00169;HMDB00122;HMDB03345;HMDB00516	alpha-D-Galactose; alpha-D-Galactopyranose; D-Hexose
Glutamic_acid	HMDB03339;HMDB00148	D-Glutamate; (R)-2-Aminopentanedioic acid; D-2-Aminoglutaric acid; D-Glutaminic acid
Glutamine	HMDB00641;HMDB03423	Glutamic acid amide; L-Glutaminsaeure-5-amid; (2S)-2,5-Diamino-5-oxopentanoic acid
Glyceric_acid	HMDB00139	(R)-Glycerate; a,b-Hydroxypropionate; alpha,beta-Hydroxypropionic acid
Glycerol-3-phosphate	HMDB00126	D-Glycerol 1-phosphate; Glycerophosphoric acid; Phosphoric acid mono-((R)-2,3-dihydroxy-propyl) ester
Guanosine	HMDB00133	Guanine riboside; Guanine-9-beta-D-ribofuranoside; 9-beta-D-Ribofuranosyl-guanine
Homoserine	HMDB00719	2-Amino-4-hydroxybutanoic acid ; 2-Amino-4-hydroxybutyric acid; L-Homoserine
Hypotaurine	HMDB00965	2-Aminoethanesulfinic acid; 2-Amino-ethanesulfinate; Cystaminesulfinic acid
Hypoxanthine	HMDB00157	6-Oxopurine; 6(1H)-Purinone; Purine-6-ol
Inosine	HMDB00195	9-beta-D-Ribofuranosylhypoxanthine; Hypoxanthine D-riboside; Hypoxanthosine
Inositol	HMDB06088;HMDB00211	1,3,5/2,4,6-cyclohexanehexol; Cocositol; Quercinitol; Scyllitol
Isoleucine	HMDB00172	(2S,3S)-2-Amino-3-methylpentanoic acid; 2-Amino-3-methylvaleric acid; alpha-Amino-beta-methylvaleric acid
Ketoisocaproic_acid	HMDB00695	2-Oxoisocaproate; 4-Methyl-2-oxopentanoate; 4-Methyl-2-oxovaleric acid
Ketoisovaleric_acid	HMDB00019	2-Keto-3-methylbutyric acid; 2-Ketovaline; 2-oxo-3-Methylbutanoic acid
Lactic_acid	HMDB01311;HMDB00190	D-Lactate; D-2-Hydroxypropanoic acid; D-2-Hydroxypropionic acid
Lauric_acid	HMDB00638	Dodecoic acid; Dodecylcarboxylate; Dodecylic acid
Leucine	HMDB00687	(2S)-2-Amino-4-methylpentanoic acid; (2S)-alpha-2-Amino-4-methylvaleric acid; (2S)-alpha-Leucine
Linoleic_acid	HMDB00673	9-cis,12-cis-Octadecadienoic acid; Acide linoleique; 9-cis,12-cis-Octadecadienoate
Lysine	HMDB03405;HMDB00182	D-2,6-Diaminohexanoic acid; D-Lysin; D-2,6-Diaminohexanoate
Malic_acid	HMDB00156;HMDB00744	L-Malate; (S)-(-)-Hydroxysuccinic acid; L-2-Hydroxybutanedioic acid
Maltose__Trehalose	HMDB00163;HMDB00975	4-(alpha-D-Glucosido)-D-glucose; 1-alpha-D-Glucopyranosyl-4-alpha-D-glucopyranose; 4-O-alpha-D-Glucopyranosyl-alpha-D-mannopyranose
Methionine	HMDB00696	(S)-2-Amino-4-(methylthio)butanoic acid; (S)-2-Amino-4-(methylthio)butyric acid; L-alpha-Amino-gamma-methylmercaptobutyric acid
Myristic_acid	HMDB00806	1-Tetradecanecarboxylic acid; N-Tetradecanoic acid; Tetradecanoate
O-phosphoethanolamine	HMDB00224	2-Amino-ethanol phosphate; Colamine phosphate; Colaminphosphoric acid
Oleic_acid__Elaidic_acid	HMDB00207;HMDB00573	(9Z)-Octadecenoic acid; cis-Delta(9)-Octadecenoic acid; (9Z)-9-Octadecenoate
Ornithine	HMDB03374;HMDB00214	(R)-Ornithine; (2R)-2,5-Diaminopentanoate; (2R)-2,5-Diaminopentanoic acid
Palmitoleic_acid	HMDB03229	(9Z)-Hexadecenoic acid; cis-9-Palmitoleic acid; Zoomeric acid; (9Z)-Hexadec-9-enoate
Pantothenic_acid	HMDB00210	Vitamin B5; (R)-Pantothenate; (R)-N-(2,4-Dihydroxy-3,3-dimethyl-1-oxobutyl)-beta-alanine;
Phenylalanine	HMDB00159	3-Phenyl-L-alanine; (S)-2-Amino-3-phenylpropionic acid; (S)-2-Amino-3-phenylpropanoate
Phosphoric_acid	HMDB01429;HMDB02142	Orthophosphoric acid; Phosphorsaeureloesungen; Phosphorsaeure
Proline	HMDB03411;HMDB00162	(2R)-Pyrrolidine-2-carboxylic acid; (R)-2-Carboxypyrrolidine; (2R)-Pyrrolidine-2-carboxylate
Pyruvic acid__Oxaloacetic acid	HMDB00223;HMDB00243	2-Ketopropionic acid; 2-Oxopropanoic acid; Acetylformic acid
Ribitol	HMDB00508	(2R,3S,4S)-Pentane-1,2,3,4,5-pentol; 1,2,3,4,5-Pentanepentol; D-Adonitol
Ribose__Ribulose	HMDB00283;HMDB00621;HMDB03371	D-Ribofuranoside; D-​Ribofuranose; (3R,4S,5R)-5-(Hydroxymethyl)tetrahydrofuran-2,3,4-triol
Sebacic_acid	HMDB00792	1,10-Decanedioic acid; 1,8-Dicarboxyoctane; Sebacinsaeure
Serine	HMDB00187;HMDB03406	beta-Hydroxyalanine; (S)-2-Amino-3-hydroxypropanoic acid; L-3-Hydroxy-alanine
Shikimic_acid	HMDB03070	Shikimate; 3,4,5-Trihydroxy-1-cyclohexenecarboxylic acid; 3,4,5-Trihydroxy-1-cyclohexenecarboxylate
Succinic_acid	HMDB00254	1,2-Ethanedicarboxylic acid; Acide butanedioique; Acide succinique
Sucrose	HMDB00258	Sacarosa; Saccharose; 1-alpha-D-Glucopyranosyl-2-beta-D-fructofuranoside
Taurine	HMDB00251	2-Aminoethanesulfonic acid; 2-Aminoethyl sulfonate; beta-Aminoethylsulfonic acid
Threonic_acid	HMDB00943	L-Threonate; (2R,3S)-2,3,4-Trihydroxybutanoic acid; (2R,3S)-2,3,4-Trihydroxybutanoate
Threonine	HMDB00167	(2S)-Threonine; (2S,3R)-2-Amino-3-hydroxybutanoic acid; 2-Amino-3-hydroxybutyric acid
Tryptophan	HMDB00929;HMDB30396	L-beta-3-Indolylalanine; (S)-alpha-Amino-1H-indole-3-propanoic acid; (S)-alpha-Amino-beta-(3-indolyl)-propionic acid
Tyrosine	HMDB00158	4-Hydroxy-L-phenylalanine; (-)-alpha-Amino-p-hydroxyhydrocinnamic acid; (2S)-2-Amino-3-(4-hydroxyphenyl)propanoic acid
Uracil	HMDB00300	2,4(1H,3H)-Pyrimidinedione; 2,4-Dioxopyrimidine; 2,4-Pyrimidinedione
Uric_acid	HMDB00289	2,6,8-Trioxypurine; Urate; Lithic acid
Valine	HMDB00883	(2S)-2-Amino-3-methylbutanoic acid; 2-Amino-3-methylbutyric acid; L-(+)-alpha-Aminoisovaleric acid
Xanthine	HMDB00292	2,6-Dihydroxypurine; 2,6-Dioxo-1,2,3,6-tetrahydropurine; Purine-2(3H),6(1H)-dione
Xylitol	HMDB02917	(2R,3R,4S)-Pentane-1,2,3,4,5-pentaol; Xylite; Xylo-pentitol
Xylose	HMDB00098	D-Xylopentose; Xylo-pfan; D-Xylo-pentose
