## Supplementary material for "Taurine is a Natural Host Cytoadhesion Inhibitor in Asymptomatic Malaria Cases": SM4

### Sheet: SM4
SM4 Pathway Enrichment Analysis for all 78 metabolites

### Sheet: SM4 Enrichment Analysis
	total	expected	hits	Raw p	Holm p	FDR
Alanine, aspartate and glutamate metabolism	28	1.09	11	1.6e-09	1.28e-07	1.28e-07
Valine, leucine and isoleucine biosynthesis	8	0.312	6	7.21e-08	5.7e-06	2.89e-06
Arginine biosynthesis	14	0.546	7	2.67e-07	2.08e-05	7.12e-06
Citrate cycle (TCA cycle)	20	0.78	6	6.91e-05	0.00532	0.00138
Glyoxylate and dicarboxylate metabolism	31	1.21	7	0.000121	0.00922	0.00194
Butanoate metabolism	15	0.585	5	0.000169	0.0127	0.00226
Arginine and proline metabolism	36	1.4	7	0.00033	0.0244	0.00377
Pantothenate and CoA biosynthesis	20	0.78	5	0.000752	0.0549	0.00752
Galactose metabolism	27	1.05	5	0.00317	0.228	0.0282
Glycine, serine and threonine metabolism	33	1.29	5	0.00779	0.553	0.062
Phenylalanine, tyrosine and tryptophan biosynthesis	4	0.156	2	0.00853	0.597	0.062
Valine, leucine and isoleucine degradation	39	1.52	5	0.0158	1	0.103
Purine metabolism	70	2.73	7	0.0167	1	0.103
Nitrogen metabolism	6	0.234	2	0.0203	1	0.116
Starch and sucrose metabolism	18	0.702	3	0.0303	1	0.162
Phenylalanine metabolism	8	0.312	2	0.036	1	0.169
Taurine and hypotaurine metabolism	8	0.312	2	0.036	1	0.169
Pyruvate metabolism	23	0.897	3	0.0573	1	0.255
Glutathione metabolism	28	1.09	3	0.0925	1	0.389
Histidine metabolism	16	0.624	2	0.126	1	0.482
Glycerolipid metabolism	16	0.624	2	0.126	1	0.482
Cysteine and methionine metabolism	33	1.29	3	0.135	1	0.489
Biosynthesis of unsaturated fatty acids	36	1.4	3	0.163	1	0.558
Pentose and glucuronate interconversions	19	0.741	2	0.168	1	0.558
Linoleic acid metabolism	5	0.195	1	0.181	1	0.578
beta-Alanine metabolism	21	0.819	2	0.196	1	0.603
Tyrosine metabolism	42	1.64	3	0.223	1	0.643
Pentose phosphate pathway	23	0.897	2	0.225	1	0.643
Fatty acid biosynthesis	47	1.83	3	0.276	1	0.762
Lipoic acid metabolism	28	1.09	2	0.299	1	0.778
Ascorbate and aldarate metabolism	9	0.351	1	0.302	1	0.778
Biotin metabolism	10	0.39	1	0.329	1	0.822
Sphingolipid metabolism	32	1.25	2	0.357	1	0.866
Glycerophospholipid metabolism	36	1.4	2	0.414	1	0.973
D-Amino acid metabolism	15	0.585	1	0.451	1	0.983
Nicotinate and nicotinamide metabolism	15	0.585	1	0.451	1	0.983
Pyrimidine metabolism	39	1.52	2	0.455	1	0.983
Ubiquinone and other terpenoid-quinone biosynthesis	18	0.702	1	0.513	1	1
Primary bile acid biosynthesis	46	1.79	2	0.543	1	1
Fructose and mannose metabolism	20	0.78	1	0.551	1	1
Selenocompound metabolism	20	0.78	1	0.551	1	1
Propanoate metabolism	21	0.819	1	0.569	1	1
Glycolysis / Gluconeogenesis	26	1.01	1	0.647	1	1
Lysine degradation	30	1.17	1	0.7	1	1
Inositol phosphate metabolism	30	1.17	1	0.7	1	1
Porphyrin metabolism	31	1.21	1	0.712	1	1
Steroid biosynthesis	41	1.6	1	0.808	1	1
Tryptophan metabolism	41	1.6	1	0.808	1	1
Amino sugar and nucleotide sugar metabolism	42	1.64	1	0.816	1	1
Arachidonic acid metabolism	44	1.72	1	0.831	1	1
Steroid hormone biosynthesis	87	3.39	1	0.972	1	1
