## Supplementary material for "Taurine is a Natural Host Cytoadhesion Inhibitor in Asymptomatic Malaria Cases": SM6

### Sheet: SM6 Cytoadhesion Counts
SM6 iRBC adhesion counts for each assay done. Each tab contains counting number for each photo used in all cytoadhesion binding assays. The magnification is listed for all. All assays include results from (n=3) biological replicates done in duplicate.

### Sheet: 3D7 CD36
Picture taken at with lens magnification:
									Average of each duplicate
40x	Control	Replicate 1	446	428	419	355	288		387.2									Average of each replicate
			131	437	398	431			349.25								Control	Replicate 1	368.225
																		Replicate 2	272.5
		Replicate 2	264	280	282	103	366		259									Replicate 3	245.725
			307	417	294	126			286
																	Methionine	Replicate 1	300.825
		Replicate 3	455	168	139	155	439		271.2									Replicate 2	238.3
			218	395	142	126			220.25									Replicate 3	216.775
									Average of each duplicate								[0.02]mM Taurine	Replicate 1	152.8
	Methionine									Fold change/Control		% Decrease		% Binding	% Binding			Replicate 2	141.6
		Replicate 1	268	255	283	269	247		264.4	0.682851	0.317149	31.7149		68.2851	82.4246			Replicate 3	64.65
			425	433	259	232			337.25	0.965641	0.0343593	3.43593		96.5641
																	[0.04mM] Taurine	Replicate 1	33.8
		Replicate 2	257	169	166	215	306		222.6	0.859459	0.140541	14.0541		85.9459	87.3786			Replicate 2	27
			318	285	238	175			254	0.888112	0.111888	11.1888		88.8112				Replicate 3	29
		Replicate 3	216	160	119	177	252		184.8	0.681416	0.318584	31.8584		68.1416	90.5407		[0.08mM] Taurine	Replicate 1	16.6
			197	200	238	360			248.75	1.1294	-0.129398	-12.9398		112.94				Replicate 2	16
																		Replicate 3	10.5
																	[0.16mM] Taurine	Replicate 1	9.6
																		Replicate 2	8
	[0.02]mM Taurine								Average of each duplicate									Replicate 3	5.2
										Fold change/Control		% Decrease		% Binding	% Binding
		Replicate 1	108	201	184	149	177		163.8	0.423037	0.576963	57.6963		42.3037	41.4525		Taurine [0.16mM] 1 hour	Replicate 1	7.3
			348	88	42	98	133		141.8	0.406013	0.593987	59.3987		40.6013				Replicate 2	7.3
																		Replicate 3	11.175
		Replicate 2	184	129	210	62	140		145	0.559846	0.440154	44.0154		55.9846	52.1531
			145	144	57	260	85		138.2	0.483217	0.516783	51.6783		48.3217			Control for Threonic Acid [0.27mM] 1 hour	Replicate 1	772.5
																		Replicate 2	854.667
		Replicate 3	80	62	70	69	73		70.8	0.261062	0.738938	73.8938		26.1062	26.3335			Replicate 3	674.667
			73	72	47	42			58.5	0.265607	0.734393	73.4393		26.5607
																	Threonic Acid [0.27mM] 1 hour	Replicate 1	766
																		Replicate 2	764.25
									Average of each duplicate									Replicate 3	780
	[0.04mM] Taurine									Fold change/Control		% Decrease		% Binding	% Binding
		Replicate 1	24	27	26	31	37		29	0.0748967	0.925103	92.5103		7.48967	9.27096
			35	29	55	37	37		38.6	0.110523	0.889477	88.9477		11.0523
		Replicate 2	25	17	34	24	23		24.6	0.0949807	0.905019	90.5019		9.49807	9.88889
			28	17	27	34	41		29.4	0.102797	0.897203	89.7203		10.2797
		Replicate 3	28	53	40	26	11		31.6	0.116519	0.883481	88.3481		11.6519	11.8191
			24	33	34	22	19		26.4	0.119864	0.880136	88.0136		11.9864
									Average of each duplicate
	[0.08mM] Taurine									Fold change/Control		% Decrease		% Binding	% Binding
		Replicate 1	26	14	8	18	20		17.2	0.0444215	0.955579	95.5579		4.44215	4.5117
			18	21	19	12	10		16	0.0458125	0.954188	95.4188		4.58125
		Replicate 2	12	14	19	24	12		16.2	0.0625483	0.937452	93.7452		6.25483	5.88965
			9	18	13	22	17		15.8	0.0552448	0.944755	94.4755		5.52448
		Replicate 3	7	8	7	16	11		9.8	0.0361357	0.963864	96.3864		3.61357	4.34935
			19	9	11	9	8		11.2	0.0508513	0.949149	94.9149		5.08513
									Average of each duplicate
	[0.16mM] Taurine									Fold change/Control		% Decrease		% Binding	% Binding
		Replicate 1	8	6	9	9	12		8.8	0.0227273	0.977273	97.7273		2.27273	2.62527
			25	5	7	8	7		10.4	0.0297781	0.970222	97.0222		2.97781
		Replicate 2	6	9	9	6	5		7	0.027027	0.972973	97.2973		2.7027	2.92478
			12	9	10	10	4		9	0.0314685	0.968531	96.8531		3.14685
		Replicate 3	8	5	7	4	3		5.4	0.0199115	0.980088	98.0088		1.99115	2.13065
			6	8	4	2	5		5	0.0227015	0.977299	97.7299		2.27015
									Average of each duplicate
	Taurine [0.16mM] 1 hour									Fold change/Control		% Decrease		% Binding	% Binding
		Replicate 1	7	17	9	4	3		8	0.0206612	0.979339	97.9339		2.06612	1.97794
			7	9	2	8	7		6.6	0.0188976	0.981102	98.1102		1.88976
		Replicate 2	6	5	10	11	1		6.6	0.0254826	0.974517	97.4517		2.54826	2.67273
			4	7	11	11	7		8	0.027972	0.972028	97.2028		2.7972
		Replicate 3	11	14	15	11	17		13.6	0.0501475	0.949853	94.9853		5.01475	4.49375
			12	13	5	5			8.75	0.0397276	0.960272	96.0272		3.97276
						Average of each duplicate
10x	Control
	Replicate 1		819	677		748
			890	704		797
	Replicate 2		954	570	919	814.333
			864	1180	641	895
	Replicate 3		826	630	661	705.667
			525	609	797	643.667
						Average of each duplicate
10x	Threonic Acid [0.27mM] 1 hour
							Fold change/control		% Decrease		% Binding	% Binding
	Replicate 1		666	878		772	1.03209	-0.0320856	-3.20856		103.209	99.2831
			543	977		760	0.953576	0.0464241	4.64241		95.3576
	Replicate 2		747	904	444	825.5	1.01371	-0.0137126	-1.37126		101.371	89.9594
			962	444	548	703	0.785475	0.214525	21.4525		78.5475
	Replicate 3		502	1024	518	763	1.08125	-0.081247	-8.1247		108.125	115.973
			649	945	452	797	1.23822	-0.238219	-23.8219		123.822

### Sheet: var19 CD36
Picture taken at with lens magnification:											Average of each duplicate
	Replicate 1	Control	284	186	174	208	200	235	226		216.143
			177	204	184	273	119	265	228		207.143		Fold change/control
20x														% Binding	% Binding		% Decrease
		Taurine [0.16mM]	83	46	104	98	25	35	59		64.2857		0.297422	29.7422	29.1608	0.702578	70.2578
			104	55	73	36	28	25	66		59.2		0.285793	28.5793		0.714207	71.4207
	Replicate 2	Control	404	329	417	271	135	209	311		296.571
			316	287	283	217	333	351	401		312.571		Fold change/control
														% Binding	% Binding		% Decrease
		Taurine [0.16mM]	70	114	83	65	65	74	38		72.7143		0.245183	24.5183	26.7016	0.754817	75.4817
			90	88	75	96	79	127	77		90.2857		0.288848	28.8848		0.711152	71.1152
	Replicate 3	Control	225	362	224	238	168	152	179		221.143
			353	208	179	301	209	127	148		217.857		Fold change/control
														% Binding	% Binding		% Decrease
		Taurine [0.16mM]	79	97	41	53	46	29	54		57		0.257752	25.7752	24.6253	0.742248	74.2248
			57	62	40	81	45	46	27		51.1429		0.234754	23.4754		0.765246	76.5246
10x
10x

### Sheet: var19 EPCR
Picture taken at with lens magnification:
		Control									Average of each duplicate		Average of each replicate
20x	Replicate 1		810	541	616	611	596	627	330		590.143		535.429
			585	444	342	525	432	467	570		480.714
	Replicate 2		440	638	270	368	196	375	269		365.143		336.714
			199	456	338	333	439	233	160		308.286
	Replicate. 3		946	668	653	609	252	597	480		600.714		530.571
			787	566	415	507	350	311	287		460.429
															Fold change/control
		Taurine [0.16mM]															% Decrease		% Binding	% Binding
	Replicate 1		482	171	267	398	178	157	227		268.571		227.31		0.455096	0.544904	54.4904	Taurine [0.16mM]	45.5096	48.9212
			178	297	392	226	222	209	237		251.571				0.523328	0.476672	47.6672		52.3328
	Replicate 2		190	327	217	304	237	177	130		226		221.714		0.618936	0.381064	38.1064		61.8936	66.2109
			294	135	165	279	193	281	175		217.429				0.705283	0.294717	29.4717		70.5283
	Replicate. 3		319	140	127	203	210	219	163		197.286		200.143		0.328419	0.671581	67.1581		32.8419	38.4656
			86	247	150	322	213	224	179		203				0.440894	0.559106	55.9106		44.0894
		Taurine [0.64mM]																Taurine [0.64mM]		% Binding
	Replicate 1		182	191	235	198	190	234	227		208.143		132.405		0.352699	0.647301	64.7301		35.2699	32.0035
			83	137	186	174	195	113	79		138.143				0.28737	0.71263	71.263		28.737
	Replicate 2		155	164	95	93	224	117	104		136		120.714		0.372457	0.627543	62.7543		37.2457	35.722
			153	84	95	106	107	109	84		105.429				0.341983	0.658017	65.8017		34.1983
	Replicate. 3		108	96	62	75	154	86	126		101		103.357		0.168133	0.831867	83.1867		16.8133	19.8866
			169	78	99	83	106	122	83		105.714				0.2296	0.7704	77.04		22.96
10x
10x

### Sheet: var2CSA
Picture taken at with lens magnification:											Average of each duplicate
	Replicate 1	Control	80	80	70	87	77	85	83		80.2857
40x			124	134	99	64	100	105	103		104.143
												Fold change/Control		% Binding	% Binding		% Decrease
		Taurine [0.64mM]]	80	77	85	71	81	72	105		81.5714	1.01601		101.601	81.8707	-0.0160142	-1.60142
			66	67	55	47	87	62	69		64.7143	0.621399		62.1399		0.378601	37.8601
	Replicate 2	Control	119	165	172	185	90	70	64		123.571
			74	88	102	86	34	58	63		72.1429
												Fold change/Control		% Binding	% Binding		% Decrease
		Taurine [0.64mM]]	200	177	215	135	26	27	30		115.714	0.936416		93.6416	88.306	0.0635838	6.35838
			83	79	71	79	36	35	36		59.8571	0.829703		82.9703		0.170297	17.0297
	Replicate 3	Control	39	41	77	75	125	154	132		91.8571
			30	31	31	39	103	100	93		61
												Fold change/Control		% Binding	% Binding		% Decrease
		Taurine [0.64mM]]	25	36	35	22	133	114	131		70.8571	0.771384		77.1384	78.0306	0.228616	22.8616
			25	36	38	39	92	57	50		48.1429	0.789227		78.9227		0.210773	21.0773
10x
10x

### Sheet: 3D7 CD36 reversible
								Average of each duplicate	Average of each replicate
Picture taken at with lens magnification:
	Replicate 1	Control	123	139	135			132.333	137.5
			155	125	148			142.667				Fold change/control		% decrease			% Decrease
10x & 40x											Taurine replicate 1	0.141058	0.858942	85.8942		Taurine [0.16mM]]	77.0713
												0.231308	0.768692	76.8692
		Taurine [0.16mM]]	23	17	16			18.6667	25.8333		Taurine replicate 2	0.238771	0.761229	76.1229
			26	28	45			33				0.295943	0.704057	70.4057
											Taurine replicate 3	0.190068	0.809932	80.9932
												0.278571	0.721429	72.1429
												% binding	% binding
	Replicate 2	Control	139	140	144			141	140.333		Taurine replicate 1	14.1058	18.6183
			132	153	134			139.667				23.1308
											Taurine replicate 2	23.8771	26.7357
												29.5943
		Taurine [0.16mM]]	27	43	31			33.6667	37.5		Taurine replicate 3	19.0068	23.432
			35	50	39			41.3333				27.8571
	Replicate 3	Control	232	195	157			194.667	167.333
			135	140	145			140
		Taurine [0.16mM]]	56	44	11			37	38
			33	34	50			39
10x
10x

### Sheet: var19 EPCR reversible
Picture taken at with lens magnification:	Replicate 1				Average of each replicate
		Control	1725		1641.5
			1558
10x
							Fold change/control
		Taurine[0.16mM]	1255		1259		0.727536										% decrease
			1263				0.810655								Replicate 1	0.272464	27.2464
																0.189345	18.9345
10x	Replicate 2														Replicate 2	0.192857	19.2857
		Control	1260		1274.5											0.362296	36.2296
			1289												Replicate 3	0.36588	36.588
													% binding	% binding		0.365462	36.5462
							Fold change/control					Replicate 1	72.7536	76.9095
		Taurine[0.16mM]	1017		919.5		0.807143						81.0655
			822				0.637704					Replicate 2	80.7143	72.2423
													63.7704
10x & 20x	Replicate 3											Replicate 3	63.412	63.4329
		Control	1864					Average of each replicate					63.4538
			699	559	303	182		1864
								1743
		Taurine[0.16mM]	1182					Average of each replicate		Fold change/control
			318	388	265	135		1182		0.63412
								1106		0.634538
10x
10x

### Sheet: 3D7 CD36 taurine blocking
Picture taken at with lens magnification:
								Average of each duplicate
40x
	Control	Replicate 1	194	139	301			211.333
			176	241	380			265.667
		Replicate 2	125	307	286			239.333
			195	348	344			295.667
		Replicate 3	250	282	279			270.333
			197	195	227	238		214.25
								Average of each duplicate
										Fold change/Control		% Binding	% Binding		% Decrease
	Taurine [0.64mM]	Replicate 1	213	254	286			251		1.1877		118.77	110.953	-0.187697	-18.7697
			256	368	198			274		1.03137		103.137		-0.0313676	-3.13676
		Replicate 2	209	203	218			210		0.877437		87.7437	81.6396	0.122563	12.2563
			203	184	283			223.333		0.755355		75.5355		0.244645	24.4645
		Replicate 3	348	199	113			220		0.81381		81.381	101.134	0.18619	18.619
			330	211	249	246		259		1.20887		120.887		-0.208868	-20.8868
10x
10x

### Sheet: 10%_serum + - taurine
Picture taken at with lens magnification:						Average of each duplicate
	Replicate 1	Control	592	695		644
10x			495	540		518
										Replicate 1	10% serum	Fold change/Control		% Binding	% Binding	% Decrease
		10% serum	395	359		377						0.585404		58.5404	63.1022	41.4596	36.8978
			354	347		350.5						0.676641		67.6641		32.3359
		10% serum + Taurine [0.64mM]]	170	184		177				Replicate 1	10% serum + Taurine [0.64mM]]	Fold change/Control		% Binding	% Binding	% Decrease
			142	166		154						0.274845		27.4845	28.6071	72.5155	71.3929
												0.297297		29.7297		70.2703
	Replicate 2	Control	249	240		244.5
			294	237		265.5
										Replicate 2	10% serum	Fold change/Control		% Binding	% Binding	% Decrease			Serum +Taurine
		10% serum	177	193		185						0.756646		75.6646	73.143	24.3354	26.857		84.8119
			166	209		187.5						0.706215		70.6215		29.3785
		10% serum + Taurine [0.64mM]]	24	27		25.5				Replicate 2	10% serum + Taurine [0.64mM]]	Fold change/Control		% Binding	% Binding	% Decrease
			30	35		32.5						0.104294		10.4294	11.3353	89.5706	88.6647
												0.122411		12.2411		87.7589
	Replicate 3	Control	95	114		104.5
			77	121		99
		10% serum	52	49		50.5				Replicate 3	10% serum	Fold change/Control		% Binding	% Binding	% Decrease
			46	55		50.5						0.483254		48.3254	49.6677	51.6746	50.3323
												0.510101		51.0101		48.9899
		10% serum + Taurine [0.64mM]]	8	6		7
			4	5		4.5				Replicate 3	10% serum + Taurine [0.64mM]]	Fold change/Control		% Binding	% Binding	% Decrease
												0.0669856		6.69856	5.62201	93.3014	94.378
												0.0454545		4.54545		95.4545
10x
10x

### Sheet: C32 CD36 cell binding
Replicate 1						Replicate 2						Replicate 3
	Control	[0.16mM] Taurine	[0.64mM] Taurine	[0.93mM] Taurine			Control	[0.16mM] Taurine	[0.64mM] Taurine	[0.93mM] Taurine			Control	[0.16mM] Taurine	[0.64mM] Taurine	[0.93mM] Taurine
	287	268	296	142			282	243	225	148			251	225	101	121
	252	230	199	103			229	99	220	84			170	272	107	106
	357	337	198	164			316	332	231	77			287	230	173	126
	272	263	214	78			231	308	285	65			164	250	298	109
	447	361	163	179			275	247	155	151			330	289	142	151
	387	254	155	95			217	273	179	130			242	270	137	73
	402	351	120	231			426	266	177	87			317	201	168	180
	434	298	123	129			345	272	144	59			262	264	170	142
	433	376	114	89			412	310	226	134			301	266	208	158
	380	295	116	51			368	250	200	70			272	210	185	118
average	365.1	303.3	169.8	126.1			310.1	260	204.2	100.5			259.6	247.7	168.9	128.4
	average of all replicates
	Control	[0.16mM] Taurine	[0.64mM] Taurine	[0.93mM] Taurine
	311.6	270.333	180.967	118.333
	normalize to control
		[0.16mM] Taurine	[0.64mM] Taurine	[0.93mM] Taurine
	replicate 1	0.830731	0.465078	0.345385
	replicate 2	0.838439	0.658497	0.324089
	replicate 3	0.95416	0.650616	0.494607
	% binding	[0.16mM] Taurine	[0.64mM] Taurine	[0.93mM] Taurine
	replicate 1	83.0731	46.5078	34.5385
	replicate 2	83.8439	65.8497	32.4089
	replicate 3	95.416	65.0616	49.4607
	% decrease	[0.16mM] Taurine	[0.64mM] Taurine	[0.93mM] Taurine
	replicate 1	16.9269	53.4922	65.4615
	replicate 2	16.1561	34.1503	67.5911
	replicate 3	4.58398	34.9384	50.5393
